# IL-13 Induces a Tuft Cell-Intrinsic CD45 Checkpoint to Limit Intestinal Type 2 Immunity

**DOI:** 10.64898/2026.07.24.740376

**Authors:** C. Sochen, S. Lebon, A. Habshush-Menachem, A. Sarusi-Portuguez, V. Holiar, V. Rudenko, B. Toval, J. Liu, Y. Levin, E. Vaaknin, N. Rosenthal, N. Tiferet, I. Orr, S. Ben-Dor, R. Haffner-Krausz, R. K. Grencis, A. Munitz, D. Karo-Atar, Z. Shulman, M. Biton

## Abstract

Tuft cells initiate intestinal type 2 immunity, yet the mechanisms that restrain excessive tuft cell activation remain poorly understood. Here, we identify the receptor tyrosine phosphatase CD45 (*Ptprc*), previously considered a hematopoietic marker, as a regulator of intestinal tuft cell function. CD45 expression is restricted to a subset of tuft cells and is induced by helminth infection and IL-13. Epithelial-specific deletion of *Ptprc* activated a tuft cell inflammatory program, promoted an epithelial inflammatory state, and increased eosinophil accumulation at homeostasis. During *Heligmosomoides polygyrus bakeri* infection, CD45 deficiency enhanced ILC2 and Th2 responses and reduced parasite burden, demonstrating that epithelial CD45 limits type 2 immunity *in vivo*. Accordingly, in intestinal organoids, CD45 was dispensable for IL-13-driven tuft cell differentiation but restrained IL-13-responsive transcriptional programs. Mechanistically, CD45-deficient tuft cells exhibited altered protein abundance of STAT5 and IL17RB, implicated in tuft cell immune regulation. Together, these findings identify CD45 as a tuft cell-intrinsic regulatory checkpoint that restrains intestinal type 2 immunity through an IL-13-induced negative-feedback circuit.
