## Supplementary material for "IL-13 Induces a Tuft Cell-Intrinsic CD45 Checkpoint to Limit Intestinal Type 2 Immunity": Table S6

### Sheet: S6
Genotype	SEQUENCE 5' → 3'	PRIMER TYPE
Villin Cre	CAT GTC CAT CAG GTT CTT GC	Transgene Reverse
Villin Cre	TTC TCC TCT AGG CTC GTC CA	Transgene Forward
Villin Cre	CTA GGC CAC AGA ATT GAA AGA TCT	Internal Positive Control Forward
Villin Cre	GTA GGT GGA AAT TCT AGC ATC ATC C	Internal Positive Control Reverse
Villin CreERT2	CGG TTA TTC AAC TTG CAC CA	Villin-ERT Mut R
Villin CreERT2	AGT GGC CTC TTC CAG AAA TG	Villin-ERT WT F
Villin CreERT2	TGC GAC TGT GTC TGA TTT CC	Villin-ERT WT R
Villin CreERT2	CCA GTT TCC CTT CTT CCT CTG	Villin-ERT Mut F
CD45 flox	AACTACTTCCCAGGTCGTGA	CD45 flox F
CD45 flox	AAGGTTTCTAGGACCCTTTATG	CD45 flox R
Chat GFP	AGT AAG GCT ATG GGA TTC ATT C	Transgene Forward
Chat GFP	AGT TCA CCT TGA TGC CGT TC	Transgene Reverse
Chat GFP	CAA ATG TTG CTT GTC TGG TG	Internal Positive Control Forward
Chat GFP	GTC AGT CGA GTG CAC AGT TT	Internal Positive Control Reverse
