## Supplementary material for "IL-13 Induces a Tuft Cell-Intrinsic CD45 Checkpoint to Limit Intestinal Type 2 Immunity": Table S7

### Sheet: S7
Gene	Forward	Reverse
Dclk1	GGGTGAGAACCATCTACACCATC	CCAGCTTCTTAAAGGGCTCGAT
Ptprc	GCCTGAGCCTGTATCTAAACCT	GGCAAGTAGGGACACTTCATAGTAT
Il25	CCATCTCTCCTTGGAGCTATGAG	CATCGAGCGTGGTACAGGTC
Pou2f3	ATGATGCAGAGTCCTCCCCG	TCTTCCGAGCTGGGTTTCGG
Lgr5	GACAATGCTCTCACAGAC	GGAGTGGATTCTATTATTATGG
Spib	AGGAGTCTTCTACGACCTGGA	GAAGGCTTCATAGGGAGCGAT
Retnlb	CCAGAAGACCATTTCCTGAGCT	CCCACGATCCACAGCCATAG
Ubc	AACATCCAGAAAGAGTCCACC	CATTCTCTATGGTGTCACTGGG
Il17rb	GGCTGCCTAAACCACGTAATG	CCCGTTGAATGAGAATCGTGT
IL13ra	ATGCTGGGAAAATTAGGCCATC	ATTCTGGCATTTGTCCTCTTCAA
Stat5a	GTGAAGCCACAGATCAAGCA	GTCAAACTCGCCATCTTGGT
