## Supplementary material for "IL-13 Induces a Tuft Cell-Intrinsic CD45 Checkpoint to Limit Intestinal Type 2 Immunity": Table S4

### Sheet: 232 up DEG in CD45KO organoids
	NT_CD45.KO vs NT_CD45.WT										IL13_CD45.WT vs NT_CD45.WT
Gene_name	baseMean	log2FoldChange	pvalue	padj	max_count	GroupA_baseMean	GroupB_baseMean	baseMean_max	pass	Direction	baseMean	log2FoldChange	pvalue	padj	max_count	GroupA_baseMean	GroupB_baseMean	baseMean_max	pass	Direction
Tamalin	80	2.13	0	1e-10	155	83.9005	19.7491	83.9005	yes	up	80	2.39	0	0	135	100.096	19.7491	100.096	yes	up
Car4	621	1.52	0	9e-10	497	211.632	73.7317	211.632	yes	up	621	4.07	0	0	1700	1232.46	73.7317	1232.46	yes	up
Gmcl1	118	2.23	1e-10	1.13e-08	316	197.386	41.7503	197.386	yes	up	118	1.8	2.2e-07	1.28e-05	218	146.898	41.7503	146.898	yes	up
Rac1	1820	3.01	4e-10	3.75e-08	3800	2207.25	274.962	2207.25	yes	up	1820	3.12	1e-10	9e-09	3270	2387.14	274.962	2387.14	yes	up
Dbf4	137	1.26	3e-10	2.9e-08	333	163.579	68.2863	163.579	yes	up	137	1.1	6.53e-08	4.31e-06	195	147.193	68.2863	147.193	yes	up
Nr2f6	305	1.66	0	0	666	327.523	104.326	327.523	yes	up	305	2.09	0	0	535	441.652	104.326	441.652	yes	up
Eif2b5	806	1.45	3e-10	2.94e-08	1670	1049.47	385.716	1049.47	yes	up	806	1.3	1.52e-08	1.13e-06	1300	947.799	385.716	947.799	yes	up
Klf5	2480	1.33	0	3e-10	4620	2801.04	1116.15	2801.04	yes	up	2480	1.51	0	0	4370	3173.03	1116.15	3173.03	yes	up
Ubqln1	1140	1.61	3.45e-05	0.000616	2150	1380.17	453.451	1380.17	yes	up	1140	1.71	1.06e-05	0.000388	1880	1482.39	453.451	1482.39	yes	up
Rfx5	50.2	1.77	3.38e-07	1.25e-05	154	67.0698	19.2376	67.0698	yes	up	50.2	1.62	4.9e-06	0.000198	69	61.4724	19.2376	61.4724	yes	up
Ephb3	204	1.14	2.58e-06	7.13e-05	424	228.844	104.404	228.844	yes	up	204	1.14	3.04e-06	0.00013	295	229.448	104.404	229.448	yes	up
Stimate	40.7	1.72	1.44e-05	0.000296	99	62.3742	18.1959	62.3742	yes	up	40.7	1.24	0.0024	0.0366	64	44.1317	18.1959	44.1317	yes	up
Emc10	1420	1.07	3.64e-08	1.86e-06	2820	1540.71	735.213	1540.71	yes	up	1420	1.34	0	6e-10	2330	1861.9	735.213	1861.9	yes	up
Herpud2	76.3	1.76	9.58e-08	4.28e-06	221	99.5583	29.1917	99.5583	yes	up	76.3	1.33	7.84e-05	0.00221	93	74.5665	29.1917	74.5665	yes	up
Faf1	522	2.1	0	0	1110	635.312	150.389	635.312	yes	up	522	2.16	0	0	901	663.123	150.389	663.123	yes	up
Mplkip	119	1.94	6.03e-08	2.87e-06	256	167.799	44.865	167.799	yes	up	119	1.78	7.99e-07	4.05e-05	230	149.85	44.865	149.85	yes	up
Med16	254	1.23	4.7e-09	3.25e-07	656	318.076	135.05	318.076	yes	up	254	1.1	2.08e-07	1.22e-05	434	290.669	135.05	290.669	yes	up
Endog	158	1.87	2.8e-09	2.13e-07	391	227.221	62.0513	227.221	yes	up	158	1.79	1.49e-08	1.11e-06	316	215.184	62.0513	215.184	yes	up
Xk	32.9	1.39	0.000228	0.00296	95	37.2708	14.0038	37.2708	yes	up	32.9	1.29	0.000855	0.016	47	35.3173	14.0038	35.3173	yes	up
Fnta	639	1.36	1e-10	1.33e-08	1490	765.131	301.601	765.131	yes	up	639	1.34	2e-10	2.38e-08	1020	755.52	301.601	755.52	yes	up
Etaa1	35.7	2.02	1.68e-06	4.9e-05	110	50.8455	13.3371	50.8455	yes	up	35.7	1.63	0.00017	0.00436	46	39.1842	13.3371	39.1842	yes	up
Top2b	227	1.97	0	0	613	348.452	89.0737	348.452	yes	up	227	1.49	1.99e-08	1.45e-06	324	252.084	89.0737	252.084	yes	up
Crk	288	1.06	8.74e-05	0.00134	599	357.761	172.927	357.761	yes	up	288	1.01	0.000192	0.0048	476	346.127	172.927	346.127	yes	up
Mybl2	168	1.12	9.64e-06	0.000215	318	200.938	92.5999	200.938	yes	up	168	1.05	3.86e-05	0.00121	219	192.283	92.5999	192.283	yes	up
Appbp2	235	1.54	0	0	657	299.31	104.862	299.31	yes	up	235	1.26	0	4.2e-09	323	248.258	104.862	248.258	yes	up
Ahr	65.3	2.52	0	1e-10	196	108.074	18.7647	108.074	yes	up	65.3	1.76	7e-07	3.6e-05	94	64.0461	18.7647	64.0461	yes	up
Hdac2	214	1.53	1.08e-06	3.37e-05	457	282.96	99.8224	282.96	yes	up	214	1.33	2.71e-05	0.000884	315	245.609	99.8224	245.609	yes	up
Hsf2	26.9	2.15	1.5e-05	0.000306	126	39.1197	9.24962	39.1197	yes	up	26.9	2.18	1.51e-05	0.00053	53	40.652	9.24962	40.652	yes	up
Tcf3	781	1.81	0	0	1700	1068.38	304.87	1068.38	yes	up	781	1.8	0	0	1540	1061.35	304.87	1061.35	yes	up
Fzr1	1250	1.07	7.77e-06	0.00018	2800	1393.16	665.223	1393.16	yes	up	1250	1.29	8.41e-08	5.36e-06	2030	1616.27	665.223	1616.27	yes	up
Ppm1m	49.4	1.12	0.00498	0.0371	86	53.9568	23.8704	53.9568	yes	up	49.4	1.23	0.00235	0.0361	85	57.2319	23.8704	57.2319	yes	up
Rnf187	2040	1	0.00357	0.0286	4380	2238.62	1119.08	2238.62	yes	up	2040	1.13	0.00105	0.0191	3540	2441.44	1119.08	2441.44	yes	up
Ppm1d	76.1	1.45	2.27e-06	6.39e-05	164	82.0643	30.6143	82.0643	yes	up	76.1	1.59	3.07e-07	1.73e-05	120	90.7618	30.6143	90.7618	yes	up
Cox11	105	1.39	6.68e-06	0.000159	246	120.297	48.3381	120.297	yes	up	105	1.53	7.46e-07	3.8e-05	177	133.273	48.3381	133.273	yes	up
Rab10	411	1.86	0	1e-10	997	598.02	165.762	598.02	yes	up	411	1.47	1.11e-08	8.63e-07	632	458.317	165.762	458.317	yes	up
Xylt2	193	1.09	1.25e-08	7.57e-07	397	178.959	85.775	178.959	yes	up	193	1.79	0	0	358	293.172	85.775	293.172	yes	up
Ppp2r5e	91.4	1.25	0.000137	0.00193	208	98.2606	42.9948	98.2606	yes	up	91.4	1.36	4.05e-05	0.00125	166	105.246	42.9948	105.246	yes	up
Glrx5	443	2	0	0	967	621.59	155.624	621.59	yes	up	443	1.86	0	2e-10	827	564.172	155.624	564.172	yes	up
Mcur1	296	1.5	0	1e-10	698	314.091	114.144	314.091	yes	up	296	1.7	0	0	529	361.53	114.144	361.53	yes	up
Wrnip1	179	2.53	0	0	476	263.6	46.2902	263.6	yes	up	179	2.27	0	7e-10	289	221.437	46.2902	221.437	yes	up
Ripk1	128	1.76	1e-10	7.4e-09	292	168.041	49.8662	168.041	yes	up	128	1.74	1e-10	1.62e-08	229	165.424	49.8662	165.424	yes	up
Habp4	69.5	1.99	1.1e-06	3.41e-05	185	108.54	27.6764	108.54	yes	up	69.5	1.7	3.85e-05	0.00121	159	88.4671	27.6764	88.4671	yes	up
Pcbd2	193	1.13	1.3e-09	1.09e-07	421	216.242	100.004	216.242	yes	up	193	1.3	0	7e-10	316	242.076	100.004	242.076	yes	up
Clptm1l	873	2.12	0	0	2170	1225.31	282.843	1225.31	yes	up	873	1.89	0	1e-10	1460	1047.43	282.843	1047.43	yes	up
Gata4	794	1.15	2.6e-08	1.39e-06	1340	740.395	335.214	740.395	yes	up	794	1.93	0	0	1600	1269.31	335.214	1269.31	yes	up
Mipep	117	2.01	0	1e-10	260	163.594	41.3515	163.594	yes	up	117	1.63	9.1e-09	7.1e-07	169	125.823	41.3515	125.823	yes	up
Rb1	200	1.17	0.000592	0.00658	402	205.39	92.3841	205.39	yes	up	200	1.58	3.51e-06	0.000147	375	272.863	92.3841	272.863	yes	up
Golph3	159	1.95	3e-10	2.9e-08	321	198.694	51.7203	198.694	yes	up	159	2.13	0	8e-10	343	224.975	51.7203	224.975	yes	up
Ank	234	1.26	2.76e-08	1.45e-06	549	264	110.969	264	yes	up	234	1.43	4e-10	4.21e-08	381	295.652	110.969	295.652	yes	up
Txndc11	400	1.44	0	1.2e-09	849	486.898	180.103	486.898	yes	up	400	1.44	0	1e-09	602	487.558	180.103	487.558	yes	up
Hes1	431	2.39	1.14e-06	3.51e-05	1090	678.728	130.484	678.728	yes	up	431	1.8	0.000261	0.00613	600	449.804	130.484	449.804	yes	up
Tomm70a	549	2.25	2.08e-07	8.36e-06	1260	818.281	173.206	818.281	yes	up	549	1.94	7.19e-06	0.000277	1060	663.672	173.206	663.672	yes	up
Yars2	315	2	0	0	799	408.821	104.608	408.821	yes	up	315	1.87	0	0	540	372.98	104.608	372.98	yes	up
Clcn2	357	1.26	0	3.5e-09	777	429.398	179.682	429.398	yes	up	357	1.3	0	8e-10	598	441.593	179.682	441.593	yes	up
Senp2	301	1.08	5e-09	3.42e-07	685	366.985	175.388	366.985	yes	up	301	1	8.48e-08	5.38e-06	431	347.607	175.388	347.607	yes	up
Runx1	30.2	1.76	0.000113	0.00165	59	31.8461	9.19908	31.8461	yes	up	30.2	1.7	0.00024	0.00571	43	30.4848	9.19908	30.4848	yes	up
Noct	101	1.94	1e-10	1.12e-08	203	116.42	29.812	116.42	yes	up	101	1.92	2e-10	2.46e-08	168	113.889	29.812	113.889	yes	up
Zfp54	54.2	1.34	7.77e-05	0.00122	166	72.9604	28.4552	72.9604	yes	up	54.2	1.01	0.00345	0.0482	68	59.2043	28.4552	59.2043	yes	up
Phf10	136	1.42	1.07e-06	3.35e-05	322	173.338	65.2893	173.338	yes	up	136	1.53	1.61e-07	9.61e-06	247	187.613	65.2893	187.613	yes	up
Hnrnpll	277	2.57	0	0	602	397.751	67.3449	397.751	yes	up	277	2.49	0	0	612	377.947	67.3449	377.947	yes	up
Ring1	87	1.16	0.000344	0.00416	208	81.9942	37.3895	81.9942	yes	up	87	1.56	1.74e-06	8.1e-05	195	107.313	37.3895	107.313	yes	up
Ttc39c	60.8	1.36	0.000136	0.00193	148	56.8197	23.0275	56.8197	yes	up	60.8	2.15	1.2e-09	1.1e-07	151	99.3469	23.0275	99.3469	yes	up
Dtwd2	33.8	1.81	4.11e-05	0.000712	89	40.8941	12.1345	40.8941	yes	up	33.8	1.66	0.000212	0.00517	79	36.5957	12.1345	36.5957	yes	up
Isoc1	283	1.69	0	9e-10	630	393.128	122.414	393.128	yes	up	283	1.54	5e-10	4.61e-08	506	353.485	122.414	353.485	yes	up
Cdx1	3490	3.02	0	0	8410	5431.08	668.138	5431.08	yes	up	3490	2.7	0	0	6470	4341.27	668.138	4341.27	yes	up
Zfand5	509	2.11	2.38e-05	0.00045	1120	565.619	131.978	565.619	yes	up	509	2.38	1.83e-06	8.45e-05	1200	683.158	131.978	683.158	yes	up
Chuk	238	1.51	6e-10	5.92e-08	571	310.045	109.673	310.045	yes	up	238	1.11	7.27e-06	0.000278	326	234.639	109.673	234.639	yes	up
Dnaaf5	132	1.52	1.39e-08	8.16e-07	342	142.802	51.0258	142.802	yes	up	132	1.67	8e-10	7.42e-08	220	157.027	51.0258	157.027	yes	up
Rb1cc1	100	1.85	2e-10	1.79e-08	226	133.38	38.3654	133.38	yes	up	100	1.7	6.4e-09	5.15e-07	135	121.051	38.3654	121.051	yes	up
Smap1	88.9	1.98	3.7e-09	2.64e-07	193	116.526	30.3927	116.526	yes	up	88.9	1.99	4.4e-09	3.63e-07	189	116.114	30.3927	116.114	yes	up
Pam	100	1.22	9.13e-06	0.000205	255	96.6274	40.5552	96.6274	yes	up	100	1.56	1.83e-08	1.34e-06	189	122.374	40.5552	122.374	yes	up
Rgs2	28.8	1.28	0.00491	0.0368	45	27.9768	12.0013	27.9768	yes	up	28.8	1.84	5.27e-05	0.00156	41	41.7082	12.0013	41.7082	yes	up
Nek7	55.5	1.57	4.11e-08	2.06e-06	149	67.0643	23.304	67.0643	yes	up	55.5	1.45	7.42e-07	3.79e-05	84	62.629	23.304	62.629	yes	up
Mptx1	368	1.74	0.000373	0.00447	128	61.0175	18.8709	61.0175	yes	up	368	4.99	0	0	717	580.235	18.8709	580.235	yes	up
Kctd3	239	1.41	1.1e-07	4.85e-06	531	328.304	124.503	328.304	yes	up	239	1.09	4.53e-05	0.00136	345	264.503	124.503	264.503	yes	up
Uhmk1	111	1.53	6.7e-09	4.41e-07	306	150.155	51.4812	150.155	yes	up	111	1.17	1.5e-05	0.000527	157	116.772	51.4812	116.772	yes	up
Cubn	32.6	3.15	2e-10	2.12e-08	119	43.97	4.64378	43.97	yes	up	32.6	2.53	6.19e-07	3.25e-05	36	29.0997	4.64378	29.0997	yes	up
Ptges2	329	1.89	0	1e-10	633	389.476	104.915	389.476	yes	up	329	2.2	0	0	697	483.681	104.915	483.681	yes	up
Gpsm1	56.9	1.47	5.56e-05	0.000918	113	62.553	21.7964	62.553	yes	up	56.9	1.57	2.21e-05	0.000743	98	66.4535	21.7964	66.4535	yes	up
Ube2e3	227	1.17	1.27e-06	3.88e-05	457	275.277	123.176	275.277	yes	up	227	1.15	2.33e-06	0.000103	373	271.347	123.176	271.347	yes	up
Jag1	145	1.54	4.53e-07	1.59e-05	426	222.798	77.1929	222.798	yes	up	145	1.09	0.000432	0.00931	242	163.571	77.1929	163.571	yes	up
Stard7	1350	1.11	3.71e-07	1.36e-05	2540	1428.58	662.998	1428.58	yes	up	1350	1.36	6e-10	5.48e-08	2280	1694.27	662.998	1694.27	yes	up
Tbc1d20	544	1.18	0	0	1330	674.174	296.992	674.174	yes	up	544	1.08	0	1e-10	825	627.453	296.992	627.453	yes	up
Snta1	53.5	1.3	0.00264	0.0225	68	45.9601	18.2818	45.9601	yes	up	53.5	2.6	1.2e-09	1.1e-07	199	112.584	18.2818	112.584	yes	up
Mrgbp	97.6	1.44	1.88e-08	1.06e-06	201	122.074	44.5002	122.074	yes	up	97.6	1.3	6.5e-07	3.37e-05	138	110.893	44.5002	110.893	yes	up
Rab5if	756	2.25	0	0	1460	919.492	195.034	919.492	yes	up	756	2.48	0	0	1500	1079.85	195.034	1079.85	yes	up
Gclm	971	2.32	1.28e-07	5.55e-06	2160	1285.71	259.26	1285.71	yes	up	971	2.27	2.38e-07	1.38e-05	1630	1242.53	259.26	1242.53	yes	up
Bag1	620	1.82	0	1.4e-09	1460	875.632	249.392	875.632	yes	up	620	1.67	4e-10	3.7e-08	1100	791.988	249.392	791.988	yes	up
Rad23b	231	1.18	1.25e-08	7.57e-07	464	270.443	121.009	270.443	yes	up	231	1.18	1.83e-08	1.34e-06	349	269.1	121.009	269.1	yes	up
Cdkn2c	30.6	2.13	0.000154	0.00214	84	47.1558	11.4703	47.1558	yes	up	30.6	1.76	0.00201	0.0318	70	36.4839	11.4703	36.4839	yes	up
Usp1	106	1.99	9.7e-09	6.08e-07	308	186.266	46.6038	186.266	yes	up	106	1.19	0.000736	0.0143	154	107.109	46.6038	107.109	yes	up
Ybx1	2010	2.57	3e-10	2.98e-08	5820	3136.65	528.331	3136.65	yes	up	2010	2.26	2.83e-08	2.01e-06	3990	2532.54	528.331	2532.54	yes	up
Plk3	243	2.79	0	0	617	385.799	55.406	385.799	yes	up	243	2.25	0	0	369	265.855	55.406	265.855	yes	up
Pink1	367	2.44	0	0	742	498.927	92.4971	498.927	yes	up	367	2.57	0	0	843	548.997	92.4971	548.997	yes	up
Khdrbs1	492	1.6	2.5e-09	1.97e-07	986	597.828	199.633	597.828	yes	up	492	1.65	7e-10	6.91e-08	772	622.396	199.633	622.396	yes	up
Map7d1	53.8	1.74	9.61e-07	3.04e-05	82	50.5077	15.7256	50.5077	yes	up	53.8	2.22	4e-10	3.95e-08	101	70.0228	15.7256	70.0228	yes	up
Yrdc	99.8	2.75	0	4.7e-09	372	185.467	27.218	185.467	yes	up	99.8	2.03	1.29e-06	6.18e-05	165	112.39	27.218	112.39	yes	up
Slc25a33	92.5	2.23	3.7e-09	2.64e-07	209	121.329	26.5832	121.329	yes	up	92.5	2.28	2.2e-09	1.92e-07	185	125.059	26.5832	125.059	yes	up
Tprgl	196	1.76	0	4.2e-09	464	288.796	85.4783	288.796	yes	up	196	1.57	4.6e-09	3.81e-07	377	251.278	85.4783	251.278	yes	up
5730480H06Rik	53.7	1.25	0.000314	0.00388	125	59.5704	24.9407	59.5704	yes	up	53.7	1.35	0.000115	0.00309	73	64.7992	24.9407	64.7992	yes	up
Pi4k2b	714	2.47	1e-10	1.62e-08	1290	817.799	148.59	817.799	yes	up	714	2.78	0	1e-10	1450	1009.87	148.59	1009.87	yes	up
Guf1	150	1.73	1.49e-08	8.68e-07	303	190.143	59.1494	190.143	yes	up	150	1.6	2e-07	1.17e-05	238	173.653	59.1494	173.653	yes	up
Coq2	249	1.76	0	1e-10	562	354.525	104.531	354.525	yes	up	249	1.53	6e-10	5.88e-08	424	301.82	104.531	301.82	yes	up
Ddx51	98.4	1.92	2.71e-08	1.43e-06	328	147.177	39.1341	147.177	yes	up	98.4	1.24	0.00041	0.00888	121	92.2101	39.1341	92.2101	yes	up
Zfp12	44	1.38	0.000838	0.00887	93	51.3272	19.6985	51.3272	yes	up	44	1.47	0.000408	0.00884	69	55.2402	19.6985	55.2402	yes	up
Ccz1	124	1.56	0	1e-10	321	177.537	58.9634	177.537	yes	up	124	1.34	9e-10	8.25e-08	198	151.697	58.9634	151.697	yes	up
Ppp1r35	158	1.62	1e-09	8.87e-08	388	213.6	70.9739	213.6	yes	up	158	1.7	2e-10	2.34e-08	310	225.664	70.9739	225.664	yes	up
Mkrn1	935	1.5	0	0	2410	1270.64	449.366	1270.64	yes	up	935	1.25	0	0	1390	1060.85	449.366	1060.85	yes	up
Ino80b	51	1.46	2.54e-05	0.000473	128	67.8561	25.2963	67.8561	yes	up	51	1.43	4.54e-05	0.00136	88	67.0122	25.2963	67.0122	yes	up
Edem1	398	2.15	0	1e-10	1120	626.42	140.961	626.42	yes	up	398	1.82	7e-10	6.91e-08	754	499.12	140.961	499.12	yes	up
Etnk1	172	1.51	8e-10	6.87e-08	388	238.177	83.0175	238.177	yes	up	172	1.08	1.59e-05	0.000556	265	175.665	83.0175	175.665	yes	up
Uri1	260	1.63	1.4e-09	1.17e-07	638	343.574	113.716	343.574	yes	up	260	1.45	7.32e-08	4.77e-06	370	305.826	113.716	305.826	yes	up
Tmem238	1450	1.22	0.000985	0.0102	3200	1584.5	679.331	1584.5	yes	up	1450	1.51	5.06e-05	0.0015	2920	1926.07	679.331	1926.07	yes	up
Tarsl2	40.3	2.02	8.6e-07	2.75e-05	77	49.1048	12.9663	49.1048	yes	up	40.3	2.02	1.17e-06	5.71e-05	65	48.7757	12.9663	48.7757	yes	up
Bcl7c	91.1	1.58	1.34e-08	7.94e-07	213	129.087	43.6144	129.087	yes	up	91.1	1.34	2.23e-06	0.0001	136	109.657	43.6144	109.657	yes	up
Ubfd1	179	1.84	1.7e-09	1.39e-07	457	306.605	86.5226	306.605	yes	up	179	1.15	0.000182	0.00462	280	191.52	86.5226	191.52	yes	up
Gga2	161	1.07	0.000505	0.00575	261	170.365	81.5551	170.365	yes	up	161	1.39	6.15e-06	0.000243	336	212.943	81.5551	212.943	yes	up
Wee1	219	1.55	0	6e-10	458	259.918	88.997	259.918	yes	up	219	1.71	0	0	408	288.499	88.997	288.499	yes	up
Cdk16	2040	1.26	4.45e-07	1.58e-05	3960	1917.96	801.467	1917.96	yes	up	2040	1.82	0	1e-10	4350	2812.53	801.467	2812.53	yes	up
Syap1	162	1.7	0	1.2e-09	418	184.973	58.3943	184.973	yes	up	162	1.89	0	0	267	211.838	58.3943	211.838	yes	up
Lamp1	5040	2.22	2.6e-09	1.99e-07	9180	5374.75	1153.58	5374.75	yes	up	5040	2.64	0	2e-10	10700	7191.52	1153.58	7191.52	yes	up
Ash2l	428	1.88	0	0	937	574.28	158.202	574.28	yes	up	428	1.69	0	3.4e-09	675	505.814	158.202	505.814	yes	up
Sap30	105	3.01	0	0	282	166.81	21.2762	166.81	yes	up	105	2.58	0	1e-10	192	124.361	21.2762	124.361	yes	up
Snx20	128	3.16	0	0	354	192.729	22.0263	192.729	yes	up	128	2.76	0	0	206	146.082	22.0263	146.082	yes	up
6430548M08Rik	120	1.51	4.77e-07	1.65e-05	289	167.062	57.6082	167.062	yes	up	120	1.06	0.000538	0.0111	175	121.598	57.6082	121.598	yes	up
2310022B05Rik	111	1.01	1.87e-05	0.000366	265	119.397	61.4697	119.397	yes	up	111	1.35	1.13e-08	8.72e-07	233	152.055	61.4697	152.055	yes	up
Dcun1d5	105	1.96	1.16e-07	5.05e-06	268	158.35	41.0607	158.35	yes	up	105	1.66	8.25e-06	0.000311	187	128.726	41.0607	128.726	yes	up
Oaf	144	2.74	0	0	320	189.102	28.7122	189.102	yes	up	144	2.82	0	0	282	200.094	28.7122	200.094	yes	up
Tcf12	144	1.73	0	0	431	198.309	58.6861	198.309	yes	up	144	1.33	2.4e-09	2.06e-07	198	150.911	58.6861	150.911	yes	up
Dpp8	280	1.03	2.56e-07	1e-05	662	319.027	158.784	319.027	yes	up	280	1.07	9.68e-08	6.08e-06	446	329.162	158.784	329.162	yes	up
Stt3b	1100	1.63	1e-10	9.3e-09	2660	1585.8	514.483	1585.8	yes	up	1100	1.29	2.43e-07	1.4e-05	1800	1256.41	514.483	1256.41	yes	up
Uba5	374	2.06	0	0	1100	493.95	120.453	493.95	yes	up	374	1.84	0	0	509	426.45	120.453	426.45	yes	up
Cyb5r4	342	1.5	0	2e-10	697	399.867	143.016	399.867	yes	up	342	1.65	0	0	573	442.232	143.016	442.232	yes	up
Ctdp1	221	2.39	0	0	596	277.56	53.5249	277.56	yes	up	221	2.34	0	0	397	268.309	53.5249	268.309	yes	up
Gtpbp6	61.2	1.04	0.000902	0.00944	128	69.0885	34.2139	69.0885	yes	up	61.2	1.21	0.000122	0.00328	108	77.947	34.2139	77.947	yes	up
Gas2l1	266	1.9	0	1e-10	810	361.06	97.4062	361.06	yes	up	266	1.76	0	2.6e-09	441	327.753	97.4062	327.753	yes	up
Poglut3	84.8	1.5	1.52e-05	0.000309	167	107.102	39.2065	107.102	yes	up	84.8	1.21	0.000612	0.0122	121	87.2153	39.2065	87.2153	yes	up
Map4k5	48.5	2.48	0	5.7e-09	125	74.9861	13.3886	74.9861	yes	up	48.5	1.95	4.34e-07	2.4e-05	74	51.2881	13.3886	51.2881	yes	up
Dusp5	82.8	2.01	0	5.1e-09	232	134.58	34.0412	134.58	yes	up	82.8	1.46	2.65e-06	0.000116	145	91.1894	34.0412	91.1894	yes	up
Rab24	309	2.42	0	0	704	451.434	84.1595	451.434	yes	up	309	2.35	0	0	638	428.344	84.1595	428.344	yes	up
Dapk3	58.4	1.25	7.12e-05	0.00113	126	67.8263	28.6709	67.8263	yes	up	58.4	1.18	0.000236	0.00566	98	64.2493	28.6709	64.2493	yes	up
Plekhh3	74.6	1.61	4.6e-05	0.000779	191	104.338	33.3156	104.338	yes	up	74.6	1.59	6.47e-05	0.00187	152	102.617	33.3156	102.617	yes	up
Gtf3c4	115	1.36	8e-10	7.21e-08	265	158.26	61.7496	158.26	yes	up	115	1.08	1.77e-06	8.15e-05	171	130.362	61.7496	130.362	yes	up
Selenoo	360	2.05	3.38e-07	1.25e-05	762	422.077	102.801	422.077	yes	up	360	2.34	6.6e-09	5.28e-07	688	513.558	102.801	513.558	yes	up
Pip4p1	301	1.46	1.66e-08	9.5e-07	638	393.889	144.294	393.889	yes	up	301	1.42	4.75e-08	3.24e-06	488	383.113	144.294	383.113	yes	up
Slain2	96.5	1.59	1.82e-05	0.000357	236	134.142	44.3553	134.142	yes	up	96.5	1.31	0.000491	0.0102	188	109.867	44.3553	109.867	yes	up
Arl5a	43.4	1.16	0.0012	0.0118	117	48.8572	22.1334	48.8572	yes	up	43.4	1.13	0.00203	0.032	65	48.687	22.1334	48.687	yes	up
Prr5	224	1.89	0	1.4e-09	465	305.281	81.8283	305.281	yes	up	224	1.92	0	6e-10	503	312.322	81.8283	312.322	yes	up
Dipk1b	38.9	2.4	4.8e-07	1.66e-05	87	52.1822	9.923	52.1822	yes	up	38.9	2.76	8.5e-09	6.73e-07	111	66.6994	9.923	66.6994	yes	up
Tmem260	97.2	1.63	2.79e-07	1.08e-05	310	130.961	42.4875	130.961	yes	up	97.2	1.41	1.27e-05	0.000454	150	111.857	42.4875	111.857	yes	up
Btg1	359	1.78	0	1e-10	878	515.706	150.446	515.706	yes	up	359	1.46	3.6e-09	3.04e-07	573	412.941	150.446	412.941	yes	up
Tspan15	1840	1.81	0	0	3240	1963.71	563.063	1963.71	yes	up	1840	2.28	0	0	3610	2732.75	563.063	2732.75	yes	up
Dennd11	119	1.17	1.46e-06	4.34e-05	254	141.017	62.691	141.017	yes	up	119	1.13	4.63e-06	0.000189	177	138.001	62.691	138.001	yes	up
Mospd3	216	1.92	0	0	710	321.099	85.5609	321.099	yes	up	216	1.33	0	1.1e-09	294	213.735	85.5609	213.735	yes	up
Prkci	190	1.76	0	3.6e-09	406	262.112	78.8379	262.112	yes	up	190	1.54	6e-09	4.92e-07	294	226.796	78.8379	226.796	yes	up
Cdkn1c	13.9	2.19	0.00146	0.0139	32	19.7369	4.0589	19.7369	yes	up	13.9	2.12	0.0024	0.0366	31	18.6871	4.0589	18.6871	yes	up
Cpe	218	1.45	1.3e-09	1.12e-07	526	230.573	86.9809	230.573	yes	up	218	1.71	0	1e-10	317	279.486	86.9809	279.486	yes	up
Stk35	42.8	1.7	8.84e-06	0.000199	104	53.6539	16.5145	53.6539	yes	up	42.8	1.99	2.32e-07	1.35e-05	103	65.2768	16.5145	65.2768	yes	up
Rmi2	36.3	2.32	2.69e-08	1.43e-06	98	51.9269	11.3229	51.9269	yes	up	36.3	2.24	1.2e-07	7.37e-06	70	49.1695	11.3229	49.1695	yes	up
Dennd4c	67.5	1.06	0.000908	0.00949	191	63.9688	30.6701	63.9688	yes	up	67.5	1.28	7.49e-05	0.00211	89	75.9919	30.6701	75.9919	yes	up
Trpc4ap	450	1.31	1.6e-09	1.31e-07	1020	604.603	245.255	604.603	yes	up	450	1.07	8.9e-07	4.43e-05	726	513.509	245.255	513.509	yes	up
Foxq1	66.4	2.36	1e-10	8.6e-09	185	94.5624	19.6976	94.5624	yes	up	66.4	2.3	3e-10	3.45e-08	113	90.4925	19.6976	90.4925	yes	up
Parp12	33	3.85	2e-10	2.51e-08	94	54.4096	4.32856	54.4096	yes	up	33	3.6	4.1e-09	3.45e-07	68	45.738	4.32856	45.738	yes	up
Ric1	187	1.14	3.68e-05	0.000647	612	243.477	112.162	243.477	yes	up	187	1.08	9.84e-05	0.00268	321	235.306	112.162	235.306	yes	up
Mapkap1	518	1.64	0	0	1260	675.916	217.865	675.916	yes	up	518	1.54	0	0	868	631.354	217.865	631.354	yes	up
Stim2	88.6	2.15	5e-10	4.95e-08	230	135.536	29.9689	135.536	yes	up	88.6	1.64	3.14e-06	0.000133	159	94.3019	29.9689	94.3019	yes	up
Mreg	38.1	2.16	1.14e-05	0.000247	96	54.5504	12.9081	54.5504	yes	up	38.1	1.68	0.000805	0.0154	51	39.8873	12.9081	39.8873	yes	up
Nrtn	51.5	1.48	0.00404	0.0315	102	48.6293	17.5292	48.6293	yes	up	51.5	2.46	1.64e-06	7.66e-05	174	94.9235	17.5292	94.9235	yes	up
Cited2	39.6	1.22	0.000821	0.00872	93	50.8742	21.7845	50.8742	yes	up	39.6	1.1	0.00326	0.0461	83	45.6472	21.7845	45.6472	yes	up
Plpp6	82	2.37	8.44e-08	3.87e-06	257	123.087	23.8796	123.087	yes	up	82	2.2	7.83e-07	3.98e-05	190	109.084	23.8796	109.084	yes	up
Pnrc1	180	2.3	0	1e-10	386	243.176	50.2168	243.176	yes	up	180	2.33	0	0	373	249.203	50.2168	249.203	yes	up
Ankib1	68.2	1.31	5.9e-06	0.000143	151	89.5885	35.6408	89.5885	yes	up	68.2	1.07	0.000298	0.00675	94	76.0244	35.6408	76.0244	yes	up
Abhd13	81.5	1.31	2.26e-05	0.000432	152	97.557	39.6802	97.557	yes	up	81.5	1.45	3.17e-06	0.000134	136	107.167	39.6802	107.167	yes	up
Efhd2	578	1.39	4e-10	4.14e-08	1310	804.146	306.891	804.146	yes	up	578	1.18	1.24e-07	7.54e-06	989	696.143	306.891	696.143	yes	up
Lonp1	1770	1.3	0	3e-10	4000	1938.94	790.812	1938.94	yes	up	1770	1.6	0	0	2780	2396.04	790.812	2396.04	yes	up
Trir	325	1.83	0	0	744	452.357	127.299	452.357	yes	up	325	1.62	0	0	490	391.157	127.299	391.157	yes	up
Ppp4r3a	248	1.43	0.00203	0.0182	565	303.752	114.221	303.752	yes	up	248	1.36	0.00343	0.0481	348	289.606	114.221	289.606	yes	up
Rapgef5	33.2	2.17	2.5e-06	6.94e-05	82	49.9265	11.0035	49.9265	yes	up	33.2	1.64	0.000512	0.0106	42	34.5464	11.0035	34.5464	yes	up
Ctf1	20	2.62	1.07e-05	0.000234	42	23.9616	4.05971	23.9616	yes	up	20	2.91	1.13e-06	5.5e-05	34	29.4285	4.05971	29.4285	yes	up
Snx18	163	2.27	0	0	368	212.834	45.0092	212.834	yes	up	163	2.17	0	0	265	199.165	45.0092	199.165	yes	up
Mindy2	37.5	1.22	0.000552	0.00621	81	43.2316	17.4855	43.2316	yes	up	37.5	1.27	0.000379	0.0083	67	44.932	17.4855	44.932	yes	up
Ypel3	58.5	2.15	2.69e-06	7.41e-05	198	97.1827	21.6985	97.1827	yes	up	58.5	1.77	0.000127	0.00338	127	74.746	21.6985	74.746	yes	up
Synpo	163	1.6	0	1e-09	313	143.825	48.6358	143.825	yes	up	163	2.44	0	0	360	258.378	48.6358	258.378	yes	up
Fbrsl1	88.3	1.01	1.91e-05	0.000373	215	92.9972	46.6729	92.9972	yes	up	88.3	1.23	2.75e-07	1.56e-05	151	108.516	46.6729	108.516	yes	up
Grsf1	188	2.26	3.79e-06	9.73e-05	419	248.163	51.6454	248.163	yes	up	188	2.21	6.61e-06	0.000258	444	239.231	51.6454	239.231	yes	up
Lingo4	59.3	1.08	0.00163	0.0152	169	77.5973	36.4887	77.5973	yes	up	59.3	1.11	0.00133	0.0231	125	79.919	36.4887	79.919	yes	up
Zfp691	118	1.99	0	3.9e-09	508	196.351	49.943	196.351	yes	up	118	1.41	3.17e-06	0.000134	143	133.387	49.943	133.387	yes	up
Mfsd5	282	1.5	0	0	709	394.054	140.252	394.054	yes	up	282	1.22	1.2e-09	1.1e-07	420	324.086	140.252	324.086	yes	up
B230219D22Rik	242	1.6	0	5.1e-09	595	359.415	120.486	359.415	yes	up	242	1.18	1.56e-06	7.33e-05	339	267.661	120.486	267.661	yes	up
4933415A04Rik	75	1.46	0.000174	0.00236	303	96.8336	35.967	96.8336	yes	up	75	1.61	4.2e-05	0.00129	131	108.335	35.967	108.335	yes	up
Enpp7	65.8	1.27	0.00172	0.0159	269	91.1042	38.2526	91.1042	yes	up	65.8	1.26	0.0022	0.0344	132	90.0392	38.2526	90.0392	yes	up
Riox1	185	2.64	0	0	461	261.565	42.1934	261.565	yes	up	185	2.64	0	0	404	262.63	42.1934	262.63	yes	up
D030056L22Rik	63.4	1.74	4.42e-07	1.57e-05	127	81.4758	24.2985	81.4758	yes	up	63.4	1.78	3.24e-07	1.82e-05	102	83.4617	24.2985	83.4617	yes	up
Fbxo28	64.5	2.8	0	0	204	115.216	16.04	115.216	yes	up	64.5	2.17	2.1e-09	1.89e-07	112	74.316	16.04	74.316	yes	up
Bri3	89.7	1.07	0.000368	0.00442	193	108.035	50.7866	108.035	yes	up	89.7	1.09	0.000309	0.00697	159	108.711	50.7866	108.711	yes	up
Rgmb	295	1.88	0	0	683	410.085	110.89	410.085	yes	up	295	1.67	0	4e-10	493	354.85	110.89	354.85	yes	up
Amigo2	18.2	4.63	3.56e-06	9.27e-05	60	31.2202	1.13862	31.2202	yes	up	18.2	3.97	8.43e-05	0.00235	46	19.4709	1.13862	19.4709	yes	up
Orai1	53.7	1.44	5.28e-05	0.000877	112	63.4334	22.2902	63.4334	yes	up	53.7	1.62	6.76e-06	0.000263	92	72.1067	22.2902	72.1067	yes	up
Plekhf2	380	1.75	0	5e-10	878	446.837	134.983	446.837	yes	up	380	1.87	0	0	598	487.344	134.983	487.344	yes	up
Zfp622	230	2.19	0	0	561	303.335	67.7595	303.335	yes	up	230	2.13	0	0	420	291.539	67.7595	291.539	yes	up
Fbxo31	139	1.78	8.5e-09	5.49e-07	384	233.483	68.3251	233.483	yes	up	139	1.01	0.0013	0.0227	193	137.503	68.3251	137.503	yes	up
Tmem248	339	1.94	0	0	770	466.097	121.478	466.097	yes	up	339	1.81	0	0	558	427.862	121.478	427.862	yes	up
Bcl3	73.3	1.47	1.04e-05	0.000229	138	93.9746	33.3628	93.9746	yes	up	73.3	1.39	3.66e-05	0.00115	148	88.5497	33.3628	88.5497	yes	up
Utp18	213	1.59	2.8e-09	2.11e-07	472	251.745	86.0689	251.745	yes	up	213	1.6	3.2e-09	2.7e-07	292	253.329	86.0689	253.329	yes	up
Rras2	107	1.72	2.64e-08	1.41e-06	277	161.428	49.5012	161.428	yes	up	107	1.26	6.24e-05	0.00181	164	117.076	49.5012	117.076	yes	up
Nfil3	102	1.07	8.56e-05	0.00132	166	78.9325	37.8876	78.9325	yes	up	102	2.25	0	0	243	179.614	37.8876	179.614	yes	up
Ube2e2	27	2.13	7.94e-06	0.000183	76	44.516	10.491	44.516	yes	up	27	1.69	0.00051	0.0106	52	33.124	10.491	33.124	yes	up
Sclt1	39.5	1.84	7.68e-07	2.51e-05	79	41.9302	11.5572	41.9302	yes	up	39.5	1.89	5.8e-07	3.08e-05	72	42.885	11.5572	42.885	yes	up
Ipmk	424	1.33	0	0	1110	496.793	200.596	496.793	yes	up	424	1.32	0	0	667	492.978	200.596	492.978	yes	up
Gmfg	27.6	1.57	0.000139	0.00195	66	37.436	12.3966	37.436	yes	up	27.6	1.28	0.00257	0.0387	33	31.3151	12.3966	31.3151	yes	up
Gspt1	218	1.59	5.42e-08	2.62e-06	448	283.906	95.2563	283.906	yes	up	218	1.49	4.48e-07	2.47e-05	385	264.412	95.2563	264.412	yes	up
Phactr2	126	2.12	4e-10	4.14e-08	449	184.57	42.6816	184.57	yes	up	126	1.6	3.08e-06	0.000132	162	130.16	42.6816	130.16	yes	up
Nr6a1	39	1.06	0.00332	0.027	118	45.9175	22.0339	45.9175	yes	up	39	1.13	0.00212	0.0334	67	48.2803	22.0339	48.2803	yes	up
Med14	153	1.76	0	0	321	175.462	52.9896	175.462	yes	up	153	1.9	0	0	263	193.139	52.9896	193.139	yes	up
Bpnt2	112	1.24	2.54e-05	0.000473	198	123.74	53.3485	123.74	yes	up	112	1.37	4e-06	0.000165	164	135.595	53.3485	135.595	yes	up
Macrod2	34.7	1.27	0.00652	0.0453	99	36.8108	15.0396	36.8108	yes	up	34.7	1.43	0.0023	0.0355	70	41.8026	15.0396	41.8026	yes	up
Tlnrd1	128	1.87	6.33e-08	2.99e-06	265	164.707	45.2578	164.707	yes	up	128	2.12	1e-09	9.07e-08	321	195.29	45.2578	195.29	yes	up
Cited4	73.7	1.45	9.23e-06	0.000207	140	68.897	26.5975	68.897	yes	up	73.7	1.83	2.54e-08	1.82e-06	141	89.6626	26.5975	89.6626	yes	up
Dnajc25	25.1	2.06	2.38e-06	6.63e-05	60	37.9666	9.21339	37.9666	yes	up	25.1	1.44	0.00158	0.0263	31	24.5232	9.21339	24.5232	yes	up
Slc25a16	34.4	1.61	1.93e-05	0.000377	83	50.5538	16.5061	50.5538	yes	up	34.4	1.14	0.00358	0.0496	54	35.771	16.5061	35.771	yes	up
Cebpd	65.9	2	1.45e-07	6.21e-06	266	93.5844	25.0131	93.5844	yes	up	65.9	1.78	3.59e-06	0.000149	128	80.6705	25.0131	80.6705	yes	up
Csnk1g3	67.6	1.36	2.8e-06	7.64e-05	138	86.6139	33.4133	86.6139	yes	up	67.6	1.24	3.1e-05	0.001	99	79.8068	33.4133	79.8068	yes	up
Mlycd	252	2.47	0	0	610	397.304	70.996	397.304	yes	up	252	2.28	0	0	523	346.826	70.996	346.826	yes	up
Psme3	391	2.03	0	0	978	635.456	156.783	635.456	yes	up	391	1.43	9.82e-08	6.14e-06	602	419.267	156.783	419.267	yes	up
Marchf2	85.4	1.35	6.08e-05	0.00099	197	108.671	42.2997	108.671	yes	up	85.4	1.41	3.25e-05	0.00104	188	112.637	42.2997	112.637	yes	up
Arhgap27os2	24.8	1.78	0.00048	0.00551	51	32.0085	9.33812	32.0085	yes	up	24.8	2.2	1.61e-05	0.000561	74	42.7866	9.33812	42.7866	yes	up
Gm15706	30.7	1.25	0.00116	0.0115	59	32.9405	14.4842	32.9405	yes	up	30.7	1.23	0.00171	0.0281	48	32.7755	14.4842	32.7755	yes	up
Gm28875	42.5	1.57	0.000103	0.00154	96	52.7434	18.388	52.7434	yes	up	42.5	1.43	0.000479	0.01	56	48.5173	18.388	48.5173	yes	up
Gm37531	69.9	1.85	1e-10	8.6e-09	214	101.862	28.488	101.862	yes	up	69.9	1.12	0.00015	0.00392	77	62.0822	28.488	62.0822	yes	up
Gm40309	193	1.7	4e-10	3.74e-08	658	312.621	95.105	312.621	yes	up	193	1.08	8.83e-05	0.00244	241	204.84	95.105	204.84	yes	up
Pdxp	34.8	1.81	4.55e-05	0.000773	99	38.665	11.5361	38.665	yes	up	34.8	2.19	9.38e-07	4.62e-05	78	50.4156	11.5361	50.4156	yes	up
Lin54	99.1	1.63	2.6e-09	2.03e-07	282	138.138	46.1992	138.138	yes	up	99.1	1.16	3.3e-05	0.00105	132	100.776	46.1992	100.776	yes	up

### Sheet: Tuft activation signature
Tuft activation signature
Gene name
Cdx1
Riox1
Pink1
Slc25a33
Tmem248
Stt3b
Clptm1l
Eif2b5
Tspan15
Pnrc1
Mipep
Snx18
Cebpd
Gas2l1
Ppp4r3a
Chuk
Uba5
Ddx51
Ctdp1
Wrnip1
Nr2f6
Ring1
Ppm1d
Gata4
Rnf187
Tmem238
Cdk16
Zfand5
Ubqln1
Gclm
Txndc11
Faf1
Pi4k2b
Lonp1
Cpe
Ipmk
Rac1
Lamp1
Selenoo
Fbxo31

### Sheet: GO Enrichment - activation sig
GroupID	Category	Term	Description	LogP	Log(q-value)	Genes	Symbols	InTerm_InList
1_Summary	GO Biological Processes	GO:1902175	regulation of oxidative stress-induced intrinsic apoptotic signaling pathway	-6.01782	-1.76953	12876,14463,56085,68943,14084,14630,74142,76454	Cpe,Gata4,Ubqln1,Pink1,Faf1,Gclm,Lonp1,Fbxo31	8/-
1_Member	GO Biological Processes	GO:1902175	regulation of oxidative stress-induced intrinsic apoptotic signaling pathway	-6.01782	-1.76953	12876,14463,56085,68943	Cpe,Gata4,Ubqln1,Pink1	4/44
1_Member	GO Biological Processes	GO:1902176	negative regulation of oxidative stress-induced intrinsic apoptotic signaling pathway	-4.6906	-0.919434	12876,14463,68943	Cpe,Gata4,Pink1	3/31
1_Member	GO Biological Processes	GO:2001233	regulation of apoptotic signaling pathway	-4.00327	-0.453948	12876,14084,14463,14630,56085,68943	Cpe,Faf1,Gata4,Gclm,Ubqln1,Pink1	6/442
1_Member	GO Biological Processes	GO:2001242	regulation of intrinsic apoptotic signaling pathway	-3.46471	-0.0615202	12876,14463,56085,68943	Cpe,Gata4,Ubqln1,Pink1	4/195
1_Member	GO Biological Processes	GO:0006979	response to oxidative stress	-3.20143	0	12876,14630,68943,74142,76454	Cpe,Gclm,Pink1,Lonp1,Fbxo31	5/407
1_Member	GO Biological Processes	GO:0034599	cellular response to oxidative stress	-3.15272	0	12876,68943,74142,76454	Cpe,Pink1,Lonp1,Fbxo31	4/236
1_Member	GO Biological Processes	GO:2001243	negative regulation of intrinsic apoptotic signaling pathway	-3.0499	0	12876,14463,68943	Cpe,Gata4,Pink1	3/110
1_Member	GO Biological Processes	GO:2001234	negative regulation of apoptotic signaling pathway	-3.0275	0	12876,14463,14630,68943	Cpe,Gata4,Gclm,Pink1	4/255
1_Member	GO Biological Processes	GO:0062197	cellular response to chemical stress	-2.6904	0	12876,68943,74142,76454	Cpe,Pink1,Lonp1,Fbxo31	4/315
1_Member	GO Biological Processes	GO:1902532	negative regulation of intracellular signal transduction	-2.65322	0	12876,14084,14463,56085,68943,76454	Cpe,Faf1,Gata4,Ubqln1,Pink1,Fbxo31	6/797
1_Member	GO Biological Processes	GO:0043524	negative regulation of neuron apoptotic process	-2.18099	0	12876,14630,68943	Cpe,Gclm,Pink1	3/223
2_Summary	WikiPathways	WP1560	MicroRNAs in cardiomyocyte hypertrophy	-4.90715	-0.959891	12675,14463,19353,224045,70556,170625	Chuk,Gata4,Rac1,Eif2b5,Slc25a33,Snx18	6/-
2_Member	WikiPathways	WP1560	MicroRNAs in cardiomyocyte hypertrophy	-4.90715	-0.959891	12675,14463,19353,224045	Chuk,Gata4,Rac1,Eif2b5	4/83
2_Member	GO Biological Processes	GO:0043434	response to peptide hormone	-2.11355	0	12675,19353,70556,224045	Chuk,Rac1,Slc25a33,Eif2b5	4/458
2_Member	KEGG Pathway	mmu05132	Salmonella infection - Mus musculus (house mouse)	-2.03116	0	12675,19353,170625	Chuk,Rac1,Snx18	3/253
3_Summary	GO Biological Processes	GO:0034976	response to endoplasmic reticulum stress	-4.18153	-0.535295	14084,56085,66663,68292,224045,74142,76454,108660	Faf1,Ubqln1,Uba5,Stt3b,Eif2b5,Lonp1,Fbxo31,Rnf187	8/-
3_Member	GO Biological Processes	GO:0034976	response to endoplasmic reticulum stress	-4.18153	-0.535295	14084,56085,66663,68292,224045	Faf1,Ubqln1,Uba5,Stt3b,Eif2b5	5/250
3_Member	GO Biological Processes	GO:0036503	ERAD pathway	-3.24852	-0.000230565	14084,56085,68292	Faf1,Ubqln1,Stt3b	3/94
3_Member	GO Biological Processes	GO:0051603	proteolysis involved in protein catabolic process	-2.67525	0	14084,56085,68292,74142,76454,108660	Faf1,Ubqln1,Stt3b,Lonp1,Fbxo31,Rnf187	6/789
3_Member	GO Biological Processes	GO:0010498	proteasomal protein catabolic process	-2.56829	0	14084,56085,68292,76454,108660	Faf1,Ubqln1,Stt3b,Fbxo31,Rnf187	5/566
4_Summary	GO Biological Processes	GO:0010506	regulation of autophagy	-3.67323	-0.203091	14463,18555,56085,68943,170625,14084,66663	Gata4,Cdk16,Ubqln1,Pink1,Snx18,Faf1,Uba5	7/-
4_Member	GO Biological Processes	GO:0010506	regulation of autophagy	-3.67323	-0.203091	14463,18555,56085,68943,170625	Gata4,Cdk16,Ubqln1,Pink1,Snx18	5/321
4_Member	GO Biological Processes	GO:0016241	regulation of macroautophagy	-2.62269	0	56085,68943,170625	Ubqln1,Pink1,Snx18	3/155
4_Member	GO Biological Processes	GO:0009896	positive regulation of catabolic process	-2.5716	0	14084,18555,56085,68943,170625	Faf1,Cdk16,Ubqln1,Pink1,Snx18	5/565
4_Member	GO Biological Processes	GO:0010508	positive regulation of autophagy	-2.43275	0	18555,68943,170625	Cdk16,Pink1,Snx18	3/181
4_Member	GO Biological Processes	GO:0016236	macroautophagy	-2.03583	0	56085,66663,68943	Ubqln1,Uba5,Pink1	3/252
5_Summary	GO Biological Processes	GO:0006470	protein dephosphorylation	-3.24852	-0.000230565	53892,67655,68734	Ppm1d,Ctdp1,Ppp4r3a	3/-
5_Member	GO Biological Processes	GO:0006470	protein dephosphorylation	-3.24852	-0.000230565	53892,67655,68734	Ppm1d,Ctdp1,Ppp4r3a	3/94
5_Member	GO Biological Processes	GO:0016311	dephosphorylation	-2.67972	0	53892,67655,68734	Ppm1d,Ctdp1,Ppp4r3a	3/148
6_Summary	GO Biological Processes	GO:0051881	regulation of mitochondrial membrane potential	-3.24852	-0.000230565	14630,68943,70556,74142	Gclm,Pink1,Slc25a33,Lonp1	4/-
6_Member	GO Biological Processes	GO:0051881	regulation of mitochondrial membrane potential	-3.24852	-0.000230565	14630,68943,70556	Gclm,Pink1,Slc25a33	3/94
6_Member	GO Biological Processes	GO:0007005	mitochondrion organization	-2.32265	0	14630,68943,70556,74142	Gclm,Pink1,Slc25a33,Lonp1	4/399
7_Summary	GO Biological Processes	GO:0006275	regulation of DNA replication	-3.005	0	14084,19353,78903,68734,71952	Faf1,Rac1,Wrnip1,Ppp4r3a,Riox1	5/-
7_Member	GO Biological Processes	GO:0006275	regulation of DNA replication	-3.005	0	14084,19353,78903	Faf1,Rac1,Wrnip1	3/114
7_Member	GO Biological Processes	GO:0051052	regulation of DNA metabolic process	-2.78009	0	14084,19353,68734,71952,78903	Faf1,Rac1,Ppp4r3a,Riox1,Wrnip1	5/506
8_Summary	GO Biological Processes	GO:0009749	response to glucose	-2.56081	0	12876,14630,224045,14463,19353,70556	Cpe,Gclm,Eif2b5,Gata4,Rac1,Slc25a33	6/-
8_Member	GO Biological Processes	GO:0009749	response to glucose	-2.56081	0	12876,14630,224045	Cpe,Gclm,Eif2b5	3/163
8_Member	GO Biological Processes	GO:0009746	response to hexose	-2.52377	0	12876,14630,224045	Cpe,Gclm,Eif2b5	3/168
8_Member	GO Biological Processes	GO:0032870	cellular response to hormone stimulus	-2.48134	0	12876,14463,14630,19353,70556	Cpe,Gata4,Gclm,Rac1,Slc25a33	5/593
8_Member	GO Biological Processes	GO:0034284	response to monosaccharide	-2.47385	0	12876,14630,224045	Cpe,Gclm,Eif2b5	3/175
8_Member	GO Biological Processes	GO:0009743	response to carbohydrate	-2.29973	0	12876,14630,224045	Cpe,Gclm,Eif2b5	3/202
9_Summary	WikiPathways	WP246	TNF alpha NF kB signaling pathway	-2.43275	0	12675,14084,22682	Chuk,Faf1,Zfand5	3/-
9_Member	WikiPathways	WP246	TNF alpha NF kB signaling pathway	-2.43275	0	12675,14084,22682	Chuk,Faf1,Zfand5	3/181
10_Summary	GO Biological Processes	GO:0032446	protein modification by small protein conjugation	-2.21425	0	19763,66663,68943,76454,108660	Ring1,Uba5,Pink1,Fbxo31,Rnf187	5/-
10_Member	GO Biological Processes	GO:0032446	protein modification by small protein conjugation	-2.21425	0	19763,66663,68943,76454,108660	Ring1,Uba5,Pink1,Fbxo31,Rnf187	5/686
11_Summary	GO Biological Processes	GO:0009952	anterior/posterior pattern specification	-2.13381	0	12590,14463,19763	Cdx1,Gata4,Ring1	3/-
11_Member	GO Biological Processes	GO:0009952	anterior/posterior pattern specification	-2.13381	0	12590,14463,19763	Cdx1,Gata4,Ring1	3/232
